# Inclusion of glycopeptides in hydrogen/deuterium exchange mass spectrometry analysis of SARS-CoV-2 spike ectodomain provides in-creased sequence coverage

**DOI:** 10.1101/2023.06.14.544985

**Authors:** Christopher A. Haynes, Theodore R. Keppel, Betlehem Mekonnen, Sarah H. Osman, Yu Zhou, Adrian R. Woolfitt, Jakub Baudys, John R. Barr, Dongxia Wang

## Abstract

Hydrogen/deuterium exchange mass spectrometry (HDX-MS) can provide precise analysis of a protein’s conformational dynamics across varied states, such as heat-denatured vs. native protein structures, localizing regions that are specifically affected by such conditional changes. Maximizing protein sequence coverage provides high confidence that regions of interest were located by HDX-MS, but one challenge for complete sequence coverage is N-glycosylation sites. The deuteration of glycopeptides has not always been identified in previous reports of HDX-MS analyses, causing significant sequence coverage gaps in heavily glycosylated proteins and uncertainty in structural dynamics in many regions throughout a glycoprotein. We report HDX-MS analysis of the SARS-CoV-2 spike protein ectodomain in its trimeric pre-fusion form, which has 22 predicted N-glycosylation sites per monomer, with and without heat treatment. We identified glycopeptides and calculated their isotopic mass shifts from deuteration. Inclusion of the deuterated glycopeptides increased sequence coverage of spike ectodomain from 76% to 84%, demonstrated that glycopeptides had been deuterated, and improved confidence in results localizing structural re-arrangements. Inclusion of deuterated glycopeptides improves the analysis of the conformational dynamics of glycoproteins such as viral surface antigens and cellular receptors.

**Abstract Figure:** 
