## Supplementary Table 2 for "Inclusion of glycopeptides in hydrogen/deuterium exchange mass spectrometry analysis of SARS-CoV-2 spike ectodomain provides in-creased sequence coverage"

### Sheet: Sheet1
TABLE S2
Data Set	Control	Heat-treated
HDX reaction details	0.01 M phosphate, 0.0027 M KCl, 0.137 M NaCl, pHread = 7.56, 20 °C	0.01 M phosphate, 0.0027 M KCl, 0.137 M NaCl, pHread = 7.56, 20 °C
HDX time course (min)	0, 1, 4, 16	0, 1, 4, 16
HDX control samples	N/A	N/A
Back-exchange (mean / IQR)	Not measured	Not measured
# of Peptides	561	561
Sequence coverage	0.84	0.84
Average peptide length / Redundancy	11.49, 0.46	11.49, 0.46
Replicates (biological or technical)	3 (technical)	3 (technical)
Repeatability, control 960 sec triplicates, 561 peptides	SD/Mean = 0.086	SD/Mean = 0.086
Significant differences in HDX (delta HDX > X D)	0.90 Da	0.90 Da
